# Transcription factor binding sites are frequently under accelerated evolution in primates

**DOI:** 10.1101/2022.04.29.490094

**Authors:** Xinru Zhang, Yi-Fei Huang

**Affiliations:** Department of Biology, Pennsylvania State University, University Park, PA 16802, USA; Huck Institutes of the Life Sciences, Pennsylvania State University, University Park, PA 16802, USA; Bioinformatics and Genomics Graduate Program, Pennsylvania State University, University Park, PA 16802, USA

## Abstract

Recent comparative genomic studies have identified many human accelerated elements (HARs) with elevated substitution rates in the human lineage. However, it remains unknown to what extent transcription factor binding sites (TFBSs) are under accelerated evolution in humans and other primates. Here, we introduce two pooling-based phylogenetic methods with dramatically enhanced sensitivity to examine accelerated evolution in TFBSs. Using these new methods, we show that more than 6,000 TFBSs annotated in the human genome have experienced accelerated evolution in Hominini, apes, and Old World monkeys. Although these TFBSs individually show relatively weak signals of accelerated evolution, they collectively are more abundant than HARs. Also, we show that accelerated evolution in Pol III binding sites may be driven by lineage-specific positive selection, whereas accelerated evolution in other TFBSs might be driven by nonadaptive evolutionary forces. Finally, the accelerated TFBSs are enriched around neurodevelopmental and pluripotency genes, suggesting that accelerated evolution in TFBSs may drive the divergence of neurodevelopmental processes between primates.
