## Supplementary data 1 for "Transcription factor binding sites are frequently under accelerated evolution in primates"

	tfbs	r1	r2	N	p	adj.p	ratio
1	ARID3A	0.998282	0.979512	2384261	0.07229154	1	1.01916260341885
2	ATF1	1.077261	1.017054	849800	6.066677e-05	0.00976734997	1.05919744674324
3	ATF2	1.00278	1.002969	3950173	0.8704514	1	0.999811559479904
4	ATF3	1.064274	1.018177	2405144	2.31944e-07	3.7342984e-05	1.045274053529
5	BACH1	1.11295	1.101923	1163521	0.4645736	1	1.01000705130939
6	BATF	1.035843	0.998007	1622116	0.0004465647	0.0718969167	1.03791155773457
7	BCL11A	0.96894	0.949593	1574658	0.1289621	1	1.02037399180491
8	BCL3	1.107684	1.068974	2316934	3.36011e-05	0.0054097771	1.03621229328309
9	BCLAF1	1.119545	1.091794	888622	0.1121501	1	1.02541779859571
10	BDP1	1.571118	1.185599	141741	0	0	1.32516812176798
11	BHLHE40	1.118934	1.092229	3377603	0.0005839049	0.0940086889	1.02445000086978
12	BRCA1	1.113078	1.053043	766258	0.000187877	0.030248197	1.05701096726345
13	BRF1	2.149343	1.352436	52110	0	0	1.589238233824
14	BRF2	1.031751	1.051999	179322	0.542662	1	0.980752833415241
15	CBX3	1.080224	1.103757	2224266	0.01423346	1	0.978679183914575
16	CCNT2	1.078671	1.078822	1796485	0.9350751	1	0.999860032516949
17	CEBPB	0.992038	0.985345	20188275	0.06452531	1	1.00679254474321
18	CEBPD	1.079583	1.04761	864919	0.03313481	1	1.03051994539953
19	CHD1	0.996328	1.051948	2557801	1.0042e-10	1.616762e-08	0.947126664055638
20	CHD2	1.036827	1.034227	3579494	0.7603901	1	1.00251395486677
21	CREB1	1.118056	1.080141	1161731	0.003835574	0.617527414	1.03510189873359
22	CTBP2	0.991741	1.011243	1356993	0.09373336	1	0.980714823242287
23	CTCF	1.055585	1.076504	29671445	7.771561e-16	1.251221321e-13	0.98056765232642
24	CTCFL	1.214069	1.208779	531382	0.7962035	1	1.00437631692807
25	E2F1	1.095147	1.108922	2876866	0.1016279	1	0.987578026227273
26	E2F4	1.064604	1.043225	2122205	0.05554234	1	1.02049318219943
27	E2F6	1.111497	1.145182	2466925	0.0002589559	0.0416918999	0.970585461524893
28	EBF1	1.029896	1.047166	4263054	0.01053129	1	0.98350786790251
29	EGR1	1.100276	1.091074	2836680	0.3495819	1	1.00843389174336
30	ELF1	1.082745	1.08288	4014766	0.911707	1	0.999875332446808
31	ELK1	1.128674	1.117337	818561	0.5314004	1	1.01014644641679
32	ELK4	1.084565	1.099716	798837	0.3415417	1	0.986222806615526
33	EP300	0.97004	0.929877	16131969	0	0	1.04319173396051
34	ESR1	1.031218	0.987425	2151267	2.433773e-06	0.000391837453	1.04435071018052
35	ESRRA	1.018295	1.063382	257203	0.09979725	1	0.957600373149066
36	ETS1	1.099808	1.099882	1372080	0.9731451	1	0.999932720055424
37	EZH2	1.106112	1.072064	4020451	1.372177e-06	0.000220920497	1.03175929795236
38	FAM48A	0.962071	0.975315	220964	0.6442459	1	0.986420797383409
39	FOS	0.981647	0.969291	9800379	0.01666031	1	1.01274746180456
40	FOSL1	1.090583	1.03691	693894	0.001380805	0.222309605	1.05176244804274
41	FOSL2	1.036836	1.005022	3543467	1.266553e-05	0.00203915033	1.03165502844714
42	FOXA1	0.987827	0.966752	6007774	0.000124688	0.020074768	1.02179979974182
43	FOXA2	1.010967	0.98266	2707513	0.0005987606	0.0964004566	1.02880650479311
44	FOXM1	1.054917	1.055137	2458256	0.8841924	1	0.999791496270153
45	FOXP2	1.079141	1.016362	2153013	2.509593e-11	4.04044473e-09	1.06176834631755
46	GABPA	1.07506	1.060854	3889003	0.08788237	1	1.01339109811529
47	GATA1	1.024192	1.037989	2991933	0.08550362	1	0.986707951625692
48	GATA2	0.981418	0.949945	7252642	2.200613e-10	3.54298693e-08	1.03313139181742
49	GATA3	0.989648	0.944151	5278959	5.329071e-15	8.57980431e-13	1.04818826649551
50	GRp20	1.108518	1.12518	89417	0.7275351	1	0.985191702660907
51	GTF2B	1.180353	1.108592	257108	0.01202339	1	1.06473165961869
52	GTF2F1	1.081445	1.074349	1680591	0.5719118	1	1.00660493005532
53	GTF3C2	1.137097	1.219572	430598	0.0003189651	0.0513533811	0.932373816388044
54	HDAC1	1.066031	1.128939	1463594	8.996731e-08	1.448473691e-05	0.94427688298482
55	HDAC2	1.047339	1.043595	2821942	0.697163	1	1.0035875986374
56	HDAC6	1.274627	1.241526	160462	0.3848561	1	1.02666154393867
57	HDAC8	1.065536	1.128049	425597	0.004176972	0.672492492	0.944583081054103
58	HMGN3	1.100056	1.120409	1577282	0.07416493	1	0.981834312291315
59	HNF4A	1.060265	1.048309	1893264	0.3153335	1	1.0114050342027
60	HNF4G	1.046058	1.041351	1505939	0.7189181	1	1.004520089768
61	HSF1	1.16282	1.039529	220716	4.364436e-05	0.00702674196	1.11860275182318
62	IKZF1	1.005513	1.020077	1427647	0.2069873	1	0.985722646427672
63	IRF1	1.105771	1.099565	1747254	0.6175299	1	1.0056440501471
64	IRF3	1.069537	1.014791	252725	0.04622201	1	1.05394805432843
65	IRF4	1.051895	1.052081	1372704	0.9272246	1	0.999823207528698
66	JUN	1.000644	0.96298	4264310	7.732239e-09	1.244890479e-06	1.03911192340443
67	JUNB	1.053495	1.024926	1105131	0.0299438	1	1.02787420750376
68	JUND	1.0118	0.996997	10720206	0.002825492	0.454904212	1.01484758730468
69	KAP1	1.034308	0.997513	4337316	2.312899e-08	3.72376739e-06	1.0368867373157
70	KDM5A	1.162975	1.138349	127798	0.5408997	1	1.02163308440557
71	KDM5B	1.094987	1.138711	1664569	8.903541e-05	0.01433470101	0.961602197572518
72	MAFF	1.029655	0.992455	3258264	1.003087e-06	0.000161497007	1.03748280778474
73	MAFK	1.026998	0.989721	5699122	8.601309e-11	1.384810749e-08	1.03766414979575
74	MAX	1.066772	1.080339	9197114	0.003630895	0.584574095	0.987441904809509
75	MAZ	1.059668	1.081907	5551661	0.0002061894	0.0331964934	0.97944462878972
76	MBD4	1.038673	1.007059	997074	0.02124256	1	1.03139240104105
77	MEF2A	0.958592	0.95107	1430446	0.4996335	1	1.00790898672022
78	MEF2C	0.987566	0.957645	676005	0.06669263	1	1.03124435464081
79	MTA3	1.018278	1.054163	1703486	0.00077279	0.12441919	0.965958774876371
80	MXI1	1.054909	1.068386	4480187	0.04206794	1	0.987385645263042
81	MYBL2	1.063284	1.049996	2536459	0.1968659	1	1.01265528630585
82	MYC	1.075726	1.075997	10640419	0.7125574	1	0.99974814056173
83	NANOG	0.997477	0.904727	386545	1.124167e-05	0.00180990887	1.10251711289704
84	NFATC1	1.150507	1.08137	1400819	1.392729e-08	2.24229369e-06	1.06393463846787
85	NFE2	1.098072	1.027959	256909	0.01081685	1	1.06820602767231
86	NFIC	1.011566	1.011715	4691710	0.888999	1	0.999852725322843
87	NFYA	1.057334	1.077015	855950	0.1950013	1	0.981726345501223
88	NFYB	1.079105	1.072215	1559221	0.5977381	1	1.00642595001935
89	NR2C2	1.172825	1.125826	498273	0.02277701	1	1.04174623787335
90	NR2F2	1.052788	1.065866	1362574	0.2779502	1	0.987730164955069
91	NR3C1	1.021698	0.998325	3028954	0.002894019	0.465937059	1.0234122154609
92	NRF1	1.243722	1.153826	634950	1.185427e-06	0.000190853747	1.07791122751611
93	PAX5	1.093455	1.093564	2643549	0.9433799	1	0.999900325906851
94	PBX3	1.164669	1.068334	638652	7.456709e-08	1.200530149e-05	1.09017311065641
95	PHF8	1.065056	1.122447	2218187	1.779045e-09	2.86426245e-07	0.948869746188462
96	PML	1.040361	1.062125	3101750	0.00621745	1	0.979509003177592
97	POLR2A	1.011425	1.044671	39773529	0	0	0.968175626584829
98	POLR3G	1.659623	1.426692	149838	1.69555e-07	2.7298355e-05	1.16326649339872
99	POU2F2	1.087339	1.074045	2134532	0.2397111	1	1.01237750746012
100	POU5F1	1.123803	0.940673	268736	3.838485e-12	6.17996085e-10	1.1946797665076
101	PPARGC1A	1.029907	1.02239	303487	0.7628555	1	1.00735238020716
102	PRDM1	0.996201	0.912584	352948	0.0001645864	0.0264984104	1.0916266338222
103	RAD21	1.047681	1.027666	11788887	6.821632e-07	0.0001098282752	1.01947617221938
104	RBBP5	1.048713	1.080631	3459326	2.300778e-05	0.00370425258	0.970463553238802
105	RCOR1	1.048179	1.048342	4411348	0.8852726	1	0.999844516388736
106	RDBP	1.170251	1.169746	93246	0.9786742	1	1.00043171765494
107	RELA	1.021225	1.052455	4255926	3.717131e-06	0.000598458091	0.970326522274112
108	REST	1.039769	1.03739	5151536	0.6962634	1	1.0022932551885
109	RFX5	1.041435	1.018755	2224920	0.01404077	1	1.02226246742347
110	RPC155	1.211979	1.229038	485577	0.4361452	1	0.986120038599295
111	RUNX3	1.03496	1.049309	4810856	0.02433549	1	0.986325286450417
112	RXRA	1.038715	1.011553	1723908	0.009370794	1	1.02685178136983
113	SAP30	1.058089	1.120369	1087782	4.243241e-06	0.000683161801	0.944411171676475
114	SETDB1	1.063441	1.112943	3424671	2.324404e-10	3.74229044e-08	0.955521531650767
115	SIN3A	1.02521	1.067854	3518264	8.318176e-09	1.339226336e-06	0.960065701865611
116	SIN3AK20	1.000087	1.022287	4313175	0.000743596	0.119718956	0.978283984830092
117	SIRT6	1.078461	0.986111	282738	0.0003601189	0.0579791429	1.09365071477755
118	SIX5	1.084912	1.084936	798970	0.9955298	1	0.999977878879492
119	SMARCA4	1.023621	1.023846	747630	0.9355807	1	0.999780240387714
120	SMARCB1	1.107359	1.107566	1553475	0.9170673	1	0.999813103688629
121	SMARCC1	1.07371	1.066485	1616543	0.5724672	1	1.00677459129758
122	SMARCC2	1.022966	1.023101	508014	0.9683462	1	0.999868048218113
123	SMC3	1.040699	1.039694	5614907	0.8814647	1	1.0009666305663
124	SP1	1.034871	1.013356	4531718	0.0008643917	0.1391670637	1.0212314329811
125	SP2	1.083409	1.083443	511653	0.9955454	1	0.999968618561383
126	SP4	1.078852	1.130611	920827	0.0005134688	0.0826684768	0.954220328654152
127	SPI1	1.001959	1.036787	4190480	2.59148e-07	4.1722828e-05	0.966407757813321
128	SREBP1	1.081327	1.058678	356962	0.3317935	1	1.0213936626623
129	SRF	1.075454	1.037362	1096612	0.004100044	0.660107084	1.03672006493394
130	STAT1	1.037425	1.033115	2574773	0.6680386	1	1.0041718492133
131	STAT2	1.069833	1.022363	415610	0.02703898	1	1.04643164903268
132	STAT3	1.008197	0.977889	5071757	4.695036e-07	7.55900796e-05	1.03099329269477
133	STAT5A	1.114046	1.062065	1643402	2.682869e-06	0.000431941909	1.04894333209361
134	SUZ12	1.225626	1.120853	761267	4.639702e-10	7.46992022e-08	1.09347612934078
135	TAF1	1.022797	1.043082	4653505	0.001551623	0.249811303	0.980552823267969
136	TAF7	1.126086	1.091392	1043223	0.01267095	1	1.03178876150824
137	TAL1	1.047706	1.023762	1535955	0.03205584	1	1.02338824844056
138	TBL1XR1	1.03456	1.034464	2409115	0.9842547	1	1.0000928016828
139	TBP	1.02659	1.026724	4811664	0.9009726	1	0.999869487807824
140	TCF12	0.999878	0.98237	5422064	0.00254497	0.40974017	1.01782220548266
141	TCF3	1.173724	1.109133	1192743	1.124133e-06	0.000180985413	1.05823557679737
142	TCF7L2	0.973788	0.938346	7765961	1.001421e-13	1.61228781e-11	1.03777071570615
143	TEAD4	1.018388	0.997754	4533487	0.00128812	0.20738732	1.02068044828685
144	TFAP2A	1.050422	1.050576	2627238	0.9172255	1	0.999853413746364
145	TFAP2C	1.031922	1.049851	3359350	0.01826964	1	0.982922338503273
146	THAP1	1.268302	1.172244	267344	0.0008527423	0.1372915103	1.08194369090394
147	TRIM28	1.079231	1.061419	953987	0.2878677	1	1.01678130879511
148	UBTF	1.095693	1.095974	1459620	0.8912944	1	0.999743607056372
149	USF1	1.08628	1.067277	4337076	0.004988019	0.803071059	1.01780512463025
150	USF2	1.091644	1.072331	2045727	0.09403763	1	1.01801029719368
151	WRNIP1	1.019167	1.068723	1698986	3.471025e-06	0.000558835025	0.95363064142907
152	YY1	1.052227	1.052314	6332952	0.9274413	1	0.99991732505697
153	ZBTB33	1.05753	1.009939	2012611	9.404157e-07	0.0001514069277	1.04712264800151
154	ZBTB7A	1.067415	1.100469	2286189	0.0004281098	0.0689256778	0.969963715470404
155	ZEB1	1.148762	1.16814	477379	0.3629078	1	0.983411234954714
156	ZKSCAN1	1.063737	1.11001	499780	0.02148961	1	0.958312988171278
157	ZNF143	1.067996	1.096604	5155369	5.034842e-06	0.000810609562	0.973912187079383
158	ZNF217	1.051536	1.014063	1648407	0.0005120591	0.0824415151	1.03695332538511
159	ZNF263	1.093453	1.115523	4026195	0.002097159	0.337642599	0.980215558083518
160	ZNF274	1.128103	1.086846	567143	0.03082915	1	1.03796029980328
161	ZZZ3	1.124079	1.047843	172734	0.02704138	1	1.07275517420072
